# Improved Nanopore full-length cDNA sequencing by PCR-suppression

**DOI:** 10.1101/2022.07.28.501892

**Authors:** Anthony Bayega, Spyros Oikonomopoulos, Yu Chang Wang, Jiannis Ragoussis

## Abstract

Full-length transcript sequencing remains a main goal of RNA sequencing. However, even the application of long-read sequencing technologies such as Oxford Nanopore Technologies still fail to yield full-length transcript sequencing for a significant portion of sequenced reads. Since these technologies can sequence reads that are far longer than the longest known processed transcripts, the lack of efficiency to obtain full-length transcripts from good quality RNAs stems from library preparation inefficiency rather than the presence of degraded RNA molecules. It has previously been shown that addition of inverted terminal repeats in cDNA during reverse transcription followed by single-primer PCR creates a PCR suppression effect that prevents amplification of short molecules thus enriching the library for longer transcripts. We adapted this method for Nanopore cDNA library preparation and show that not only is PCR efficiency increased but gene body coverage is dramatically improved. The results show that implementation of this simple strategy will result in better quality full-length RNA sequencing data and make full-length transcript sequencing possible for most of sequenced reads.

**Contribution to the field:** Long-read RNA sequencing aims to sequence expressed transcripts in their entirety. However, this has remained a challenge, mainly due to inherent inefficiencies in cDNA library preparation. Herein, we provide a new Nanopore cDNA library preparation protocol, termed Panhandle, that improves the efficiency of cDNA PCR with yields 2 – 8 times the yields obtained with ordinary PCR. This is key, as this should in turn reflect in the possibility of lowering the number of PCR cycles needed to obtain ample sequencing material, which in turn could reduce PCR biases, PCR artifacts, turnaround time, reagents, and could increase general quality of the library. Further, transcripts generated using the Panhandle method show better gene body coverage and more accurate transcription start site mapping than regular methods. This represents an important step towards full-length cDNA sequencing by Nanopore.
