## Supplementary Table 1 for "Improved Nanopore full-length cDNA sequencing by PCR-suppression"

### Sheet: Sheet1
No.	Project number	SAMN	SRR	DETAILS
1	PRJNA867697	SAMN30219972 : MCF7_cDNA-PCR_ONT	SRR20993009	MCF7 cDNA-PCR library prepared in this report following Oxford Nanopore Technologies' SQK-PCB109 protocol and sequenced on PromethION
2	PRJNA867697	HeLa_cDNA-PCR_ONT	SRR21016591	HeLa cDNA-PCR library prepared in this report following Oxford Nanopore Technologies' SQK-PCB109 protocol and sequenced on PromethION
3	PRJNA867697	SAMN30264923 : GM24143_cDNA-PCR_ONT	SRR21016597	GM24143 cDNA-PCR library prepared in this report following Oxford Nanopore Technologies' SQK-PCB109 protocol and sequenced on PromethION
4	PRJNA867697	SAMN30271571 : Medfly_cDNA-PCR_ONT	SRR21018951	Medfly cDNA-PCR library prepared in this report following Oxford Nanopore Technologies' SQK-PCB109 protocol and sequenced on PromethION
5	PRJNA867697	SAMN30273507 : MCF7_cDNA-PCR_Panh	SRR21019416	MCF7 cDNA-PCR library prepared in this report following our adapted Panhandle protocol and sequenced on PromethION
6	PRJNA867697	SAMN30273593 : GM24143_cDNA-PCR_Panh	SRR21019572	GM24143 cDNA-PCR library prepared in this report following our adapted Panhandle protocol and sequenced on PromethION
7	PRJNA867697	SAMN30273581 : HeLa_cDNA-PCR_Panh	SRR21019514	HeLa cDNA-PCR library prepared in this report following our adapted Panhandle protocol and sequenced on PromethION
8	PRJNA867697	SAMN30282045 : Medfly_ONT_Panhandle	SRR21025240	Medfly cDNA-PCR library prepared in this report following our adapted Panhandle protocol and sequenced on PromethION
